# Cross-Dataset Transcriptomic Analysis Identifies Oxidative Stress–Inflammation Gene Networks Modulated by Nutrigenomic Interventions in Parkinson’s Disease

**DOI:** 10.64898/2026.05.05.723100

**Authors:** Masoumeh Rafiee, Faezeh Abaj, Reza Ghiasvand

## Abstract

Inflammation and oxidative stress (OS) are key to Parkinson’s disease (PD). We performed a cross-dataset integrative transcriptomic analysis to identify OS- and inflammation-related hub genes consistently dysregulated in PD and to explore gene–compound relationships using nutrigenomic studies using publicly available datasets. Four GEO datasets (GSE7621, GSE20141, GSE20146, GSE49036) were analysed to identify differentially expressed genes (DEGs), which were intersected with GeneCards OS–inflammation gene sets. Functional enrichment analyses, including gene ontology (GO), pathway over-representation analysis (ORA), and protein-protein interaction (PPI) analysis, were used to identify key pathways and hub genes. Gene–food bioactive compound (FBC) association was explored by integrating PD signatures with nutrigenomic profiles from NutriGenomeDB. We identified 183 DEGs in PD, enriched in synaptic, dopaminergic, OS, and inflammatory pathways. Intersection analysis yielded 26 OS-inflammation-related genes and 10 central regulators, including TH, DDC, SNCA, LRRK2, HSPB1, and HSPA1B. Integration with nutrigenomic datasets revealed opposing-direction transcriptional patterns, with several FBC-associated signatures showing lower expression of stress-related genes and higher expression of dopaminergic markers such as TH, GCH1, and DDC. Overall, this integrative analysis highlights OS–inflammation gene networks in PD and identifies candidate diet–gene associations that warrant further experimental and clinical validation.
