## Supplementary files (1-4) for "Cross-Dataset Transcriptomic Analysis Identifies Oxidative Stress–Inflammation Gene Networks Modulated by Nutrigenomic Interventions in Parkinson’s Disease": Additional file 4.csv

BgRatio	Count	Description	FoldEnrichment	geneID	GeneRatio	GeneSymbols	id	logFC	name	p.adjust	pvalue	qvalue	RichFactor	selected	shared name	zScore
373/9032	14	ADHD and autism ASD pathways	3.000024	185/8644/81034/5577/56267/152330/1644/7054/6531/2643/55800/9369/3815/6857	14/113	TH	WP5420	-1.017196	TH	0.01111398	2.179211E-4	0.009955556	0.03753351	false	TH	4.440223
373/9032	14	ADHD and autism ASD pathways	3.000024	185/8644/81034/5577/56267/152330/1644/7054/6531/2643/55800/9369/3815/6857	14/113	SYT1	WP5420	-0.7540032	SYT1	0.01111398	2.179211E-4	0.009955556	0.03753351	false	SYT1	4.440223
38/9032	5	Parkinson 39 s disease pathway	10.517	6622/1644/7054/6531/120892	5/113	SNCA	WP2371	-0.6559003	SNCA	0.008608538	1.012769E-4	0.00771126	0.1315789	false	SNCA	6.617051
373/9032	14	ADHD and autism ASD pathways	3.000024	185/8644/81034/5577/56267/152330/1644/7054/6531/2643/55800/9369/3815/6857	14/113	SLC6A3	WP5420	-0.9931253	SLC6A3	0.01111398	2.179211E-4	0.009955556	0.03753351	false	SLC6A3	4.440223
373/9032	14	ADHD and autism ASD pathways	3.000024	185/8644/81034/5577/56267/152330/1644/7054/6531/2643/55800/9369/3815/6857	14/113	SLC25A32	WP5420	-0.6607037	SLC25A32	0.01111398	2.179211E-4	0.009955556	0.03753351	false	SLC25A32	4.440223
30/9032	8	Dopaminergic neurogenesis	21.31445	6571/216/2019/5979/1644/7054/6531/4929	8/113	SLC18A2	WP2855	-1.301304	SLC18A2	5.549327E-7	2.176207E-9	4.970914E-7	0.2666667	false	SLC18A2	12.54427
373/9032	14	ADHD and autism ASD pathways	3.000024	185/8644/81034/5577/56267/152330/1644/7054/6531/2643/55800/9369/3815/6857	14/113	SCN3B	WP5420	-0.6567618	SCN3B	0.01111398	2.179211E-4	0.009955556	0.03753351	false	SCN3B	4.440223
30/9032	8	Dopaminergic neurogenesis	21.31445	6571/216/2019/5979/1644/7054/6531/4929	8/113	RET	WP2855	-0.7692836	RET	5.549327E-7	2.176207E-9	4.970914E-7	0.2666667	false	RET	12.54427
373/9032	14	ADHD and autism ASD pathways	3.000024	185/8644/81034/5577/56267/152330/1644/7054/6531/2643/55800/9369/3815/6857	14/113	PRKAR2B	WP5420	-0.73658	PRKAR2B	0.01111398	2.179211E-4	0.009955556	0.03753351	false	PRKAR2B	4.440223
373/9032	14	ADHD and autism ASD pathways	3.000024	185/8644/81034/5577/56267/152330/1644/7054/6531/2643/55800/9369/3815/6857	14/113	NRXN3	WP5420	-0.5744774	NRXN3	0.01111398	2.179211E-4	0.009955556	0.03753351	false	NRXN3	4.440223
30/9032	8	Dopaminergic neurogenesis	21.31445	6571/216/2019/5979/1644/7054/6531/4929	8/113	NR4A2	WP2855	-0.5142393	NR4A2	5.549327E-7	2.176207E-9	4.970914E-7	0.2666667	false	NR4A2	12.54427
38/9032	5	Parkinson 39 s disease pathway	10.517	6622/1644/7054/6531/120892	5/113	LRRK2	WP2371	-0.5532337	LRRK2	0.008608538	1.012769E-4	0.00771126	0.1315789	false	LRRK2	6.617051
373/9032	14	ADHD and autism ASD pathways	3.000024	185/8644/81034/5577/56267/152330/1644/7054/6531/2643/55800/9369/3815/6857	14/113	KYAT3	WP5420	-0.6345327	KYAT3	0.01111398	2.179211E-4	0.009955556	0.03753351	false	KYAT3	4.440223
373/9032	14	ADHD and autism ASD pathways	3.000024	185/8644/81034/5577/56267/152330/1644/7054/6531/2643/55800/9369/3815/6857	14/113	KIT	WP5420	0.512654	KIT	0.01111398	2.179211E-4	0.009955556	0.03753351	false	KIT	4.440223
66/9032	5	Ferroptosis	6.055243	2937/8644/3162/3315/2643	5/113	HSPB1	WP4313	0.9980235	HSPB1	0.04975493	0.001365822	0.04456892	0.07575758	false	HSPB1	4.63942
66/9032	5	Ferroptosis	6.055243	2937/8644/3162/3315/2643	5/113	HMOX1	WP4313	0.6537525	HMOX1	0.04975493	0.001365822	0.04456892	0.07575758	false	HMOX1	4.63942
92/9032	6	Amino acid metabolism	5.212774	2937/216/586/1644/7054/549	6/113	GSS	WP3925	-0.7567812	GSS	0.04247116	9.993214E-4	0.03804434	0.06521739	false	GSS	4.571328
66/9032	5	Ferroptosis	6.055243	2937/8644/3162/3315/2643	5/113	GCH1	WP4313	-0.6138174	GCH1	0.04975493	0.001365822	0.04456892	0.07575758	false	GCH1	4.63942
30/9032	8	Dopaminergic neurogenesis	21.31445	6571/216/2019/5979/1644/7054/6531/4929	8/113	EN1	WP2855	-0.9825342	EN1	5.549327E-7	2.176207E-9	4.970914E-7	0.2666667	false	EN1	12.54427
							Parkinson 39 s disease pathway		Parkinson 39 s disease pathway					false	Parkinson 39 s disease pathway
10/9032	4	Neurotransmitter disorders	31.97168	6571/1644/7054/6531	4/113	DDC	WP4220	-0.6801029	DDC	5.869802E-4	4.603766E-6	5.257986E-4	0.4	false	DDC	11.02967
							Neurotransmitter disorders		Neurotransmitter disorders					false	Neurotransmitter disorders
373/9032	14	ADHD and autism ASD pathways	3.000024	185/8644/81034/5577/56267/152330/1644/7054/6531/2643/55800/9369/3815/6857	14/113	CNTN4	WP5420	-0.6159695	CNTN4	0.01111398	2.179211E-4	0.009955556	0.03753351	false	CNTN4	4.440223
92/9032	6	Amino acid metabolism	5.212774	2937/216/586/1644/7054/549	6/113	BCAT1	WP3925	-0.6727882	BCAT1	0.04247116	9.993214E-4	0.03804434	0.06521739	false	BCAT1	4.571328
92/9032	6	Amino acid metabolism	5.212774	2937/216/586/1644/7054/549	6/113	AUH	WP3925	-0.5009052	AUH	0.04247116	9.993214E-4	0.03804434	0.06521739	false	AUH	4.571328
							Amino acid metabolism		Amino acid metabolism					false	Amino acid metabolism
30/9032	8	Dopaminergic neurogenesis	21.31445	6571/216/2019/5979/1644/7054/6531/4929	8/113	ALDH1A1	WP2855	-1.182186	ALDH1A1	5.549327E-7	2.176207E-9	4.970914E-7	0.2666667	false	ALDH1A1	12.54427
							Dopaminergic neurogenesis		Dopaminergic neurogenesis					false	Dopaminergic neurogenesis
							Ferroptosis		Ferroptosis					false	Ferroptosis
373/9032	14	ADHD and autism ASD pathways	3.000024	185/8644/81034/5577/56267/152330/1644/7054/6531/2643/55800/9369/3815/6857	14/113	AKR1C3	WP5420	0.7106808	AKR1C3	0.01111398	2.179211E-4	0.009955556	0.03753351	false	AKR1C3	4.440223
373/9032	14	ADHD and autism ASD pathways	3.000024	185/8644/81034/5577/56267/152330/1644/7054/6531/2643/55800/9369/3815/6857	14/113	AGTR1	WP5420	-1.148061	AGTR1	0.01111398	2.179211E-4	0.009955556	0.03753351	false	AGTR1	4.440223
							ADHD and autism ASD pathways		ADHD and autism ASD pathways					false	ADHD and autism ASD pathways
